# Coordinated regulation of WNT/β-catenin, c-Met, and Integrin signalling pathways by miR-193b controls triple negative breast cancer metastatic traits

**DOI:** 10.1101/2021.05.10.443372

**Authors:** Chiara Giacomelli, Janine Jung, Astrid Wachter, Susanne Ibing, Rainer Will, Stefan Uhlmann, Heiko Mannsperger, Özgür Sahin, Yosef Yarden, Tim Beißbarth, Ulrike Korf, Cindy Körner, Stefan Wiemann

**Affiliations:** Division of Molecular Genome Analysis, German Cancer Research Center (DKFZ), Heidelberg, Germany; Medical Bioinformatics, University Medical Center Göttingen, Göttingen, Germany; Division of Applied Bioinformatics, German Cancer Research Center (DKFZ), Heidelberg, Germany; Genomics and Proteomics Core Facilities, German Cancer Research Center (DKFZ), Heidelberg, Germany; Biological Regulation, Weizmann Institute of Science, Rehovot, Israel

## Abstract

**Background:** Triple Negative Breast Cancer (TNBC) is the most aggressive subtype of Breast Cancer (BC). Treatment options for TNBC patients are limited and further insights into disease aetiology are needed to develop better therapeutic approaches. microRNAs’ ability to regulate multiple targets could hold a promising discovery approach to pathways relevant for TNBC aggressiveness. Thus, we address the role of miRNAs in controlling signalling pathways and phenotypes relevant to the biology of TNBC.

**Methods:** To identify miRNAs regulating WNT/β-catenin, c-Met, and integrin signalling pathways, we performed a high-throughput targeted proteomic approach, investigating the effect of 800 miRNAs on the expression of 62 proteins in the MDA-MB-231 TNBC cell line. We then developed a novel network analysis, Pathway Coregulatory (PC) score, to detect miRNAs regulating the three pathways. Using *in vitro* assays for cell growth, migration, apoptosis, and stem-cell content, we validated the function of candidate miRNAs. Bioinformatic analyses using BC patients’ datasets were employed to assess expression of miRNAs as well as their pathological relevance in TNBC patients.

**Results:** We identified six candidate miRNAs coordinately regulating the three signalling pathways. Quantifying cell growth of three TNBC cell lines upon miRNA gain-of-function experiments, we characterised miR-193b as a strong and consistent repressor of this phenotype. Importantly, the effects of miR-193b were stronger than chemical inhibition of the individual pathways. We further demonstrated that miR-193b induced apoptosis, repressed migration, and regulated stem-cell markers in MDA-MB-231 cells. Furthermore, miR-193b expression was the lowest in patients classified as TNBC or Basal compared to other subtypes when classified by PAM50 signatures. Gene Set Enrichment Analysis showed that miR-193b expression was significantly associated with reduced activity of of WNT/β-catenin and c-Met signalling pathways in TNBC patients.

**Conclusions:** Integrating miRNA-mediated effects and protein functions on networks, we show that miRNAs predominantly act in a coordinated fashion to activate or repress signalling pathways responsible for metastatic traits in TNBC. We further demonstrate that our top candidate, miR-193b, regulates these phenotypes to an extent stronger than individual pathway inhibition, thus proving that its effect on TNBC aggressiveness is mediated by repressing multiple interconnected pathways.
