## Supplementary Table 1 for "Coordinated regulation of WNT/β-catenin, c-Met, and Integrin signalling pathways by miR-193b controls triple negative breast cancer metastatic traits"

### Sheet: Supplementary_table_1
Supplementary table 1
list of target protein with respective abbreaviations, gene IDs, antibody ID used for detection, and additional technical notes
Protein	UniProtKB	Protein Abbreviation	Gene ID	Entrez Gene ID	ENSEMBL Gene ID	AB ID	company	type	notes
Adenomatous polyposis coli protein	P25054	APC	APC	324	ENSG00000134982	CST 2504	Cell Signaling Technology	R poly
Sentrin-specific protease 2	Q9HC62	Axam2	SENP2	59343	ENSG00000163904	HPA029247	Human Protein Atlas (Sigma)	R poly
Catenin beta-1	P35222	Beta-CATENIN	CTNNB1	1499	ENSG00000168036	CST 9562	Cell Signaling Technology	R poly
Serine/threonine-protein kinase B-raf	P15056	B-raf	BRAF	673	ENSG00000157764	CST 9434	Cell Signaling Technology	M mAb	discontinued
G1/S-specific cyclin-D1	P24385	CCND1	CCND1	595	ENSG00000110092	CST 2926	Cell Signaling Technology	M mAb	discontinued
G1/S-specific cyclin-D3	P30281	CCND3	CCND3	896	ENSG00000112576	CST 2936	Cell Signaling Technology	M mAb
Cyclin-dependent kinase 2	P24941	CDK2	CDK2	1017	ENSG00000123374	C5223	Sigma	R poly
Cyclin-dependent kinase 4	P11802	CDK4	CDK4	1019	ENSG00000135446	2341-1 (ab68266)	Epitomics (Abcam)	R mAb
Proto-oncogene c-Fos	P01100	c-Fos	FOS	2353	ENSG00000170345	sc-7202	Santa Cruz Biotechnology	R poly
Transcription factor AP-1	P05412	c-Jun	JUN	3725	ENSG00000177606	CST 9165	Cell Signaling Technology	R mAb
Casein kinase I isoform alpha	P48729	CKI alpha	CSNK1A1	1452	ENSG00000113712	CST 2655	Cell Signaling Technology	R poly
Casein kinase I isoform epsilon	P49674	CKI epsilon	CSNK1E	1454	ENSG00000213923	CST 12448	Cell Signaling Technology	R poly
Casein kinase II subunit alpha	P68400	CKII alpha1	CSNK2A1	1457	ENSG00000101266	CST 2656	Cell Signaling Technology	R poly
Casein kinase II subunit beta	P67870	CKII beta	CSNK2B	1460	ENSG00000204435	sc-12739	Santa Cruz Biotechnology	M mAb
Adapter molecule crk	P46108	CrkII	CRK	1398	ENSG00000167193	CST 3492	Cell Signaling Technology	R poly
Protein diaphanous homolog 1	O60610	DIAPH1	DIAPH1	1729	ENSG00000131504	CST 5486	Cell Signaling Technology	R poly
Segment polarity protein dishevelled homolog DVL-3	Q92997	Dishevelld 3	DVL3	1857	ENSG00000161202	CST 3218	Cell Signaling Technology	R poly
Dual specificity protein phosphatase 6	Q16828	DUSP6	DUSP6	1848	ENSG00000139318	2138-1 (ab76310)	Epitomics (Abcam)	R mAb
Cadherin-1	P12830	E-Cadherin	CDH1	999	ENSG00000039068	CST 4065	Cell Signaling Technology	R poly	discontinued
Epidermal Growth Factor Receptor	P00533	EGFR	EGFR	1956	ENSG00000146648	CST 2646	Cell Signaling Technology	R mAb
Mitogen-activated protein kinase 3	P27361	ERK1	MAPK3	5595	ENSG00000102882	AF1575	RnD (Biotechne)	R poly
Mitogen-activated protein kinase 1	P28482	ERK2	MAPK1	5594	ENSG00000100030	sc-81458	Santa Cruz Biotechnology	M mAb	1:200 in RPPA
Focal adhesion kinase 1	Q05397	FAK1	PTK2	5747	ENSG00000169398	CST 3285	Cell Signaling Technology	R poly
Growth factor receptor-bound protein 2	P62993	GRB2	GRB2	2885	ENSG00000177885	CST 3972	Cell Signaling Technology	R poly
Glycogen synthase kinase-3 beta	P49841	GSK3B	GSK3B	2932	ENSG00000082701	CST 9315	Cell Signaling Technology	R mAb
Hepatocyte growth factor receptor	P08581	HGFR/c-Met	MET	4233	ENSG00000105976	CST 3148	Cell Signaling Technology	M mAb
3-phosphoinositide-dependent protein kinase 1	O15530	hPDK1	PDPK1	5170	ENSG00000140992	sc-7686	Santa Cruz Biotechnology	G poly	discontinued
GTPase HRas	P01112	HRAS	HRAS	3265	ENSG00000174775	05-516	Merck	M mAb
Beta-catenin-interacting protein 1	Q9NSA3	ICAT	CTNNBIP1	56998	ENSG00000178585	ab129011	Abcam	R mAb
Integrin-linked protein kinase	Q13418	ILK	ILK	3611	ENSG00000166333	CST 3862	Cell Signaling Technology	R poly
Mitogen-activated protein kinase 8	P45983	JNK1	MAPK8	5599	ENSG00000107643	ab7949	Abcam	R poly	discontinued
Low-density lipoprotein receptor-related protein 5	O75197	LRP5	LRP5	4041	ENSG00000162337	CST 5731	Cell Signaling Technology	R mAb
Low-density lipoprotein receptor-related protein 6	O75581	LRP6	LRP6	4040	ENSG00000070018	CST 2560	Cell Signaling Technology	R mAb
Dual specificity mitogen-activated protein kinase kinase 1	Q02750	MEK1	MAP2K1	5604	ENSG00000169032	BD 610122	BD Biosciences	M mAb
Serine/threonine-protein phosphatase PP1-alpha catalytic subunit	P62136	PP-1A	PPP1CA	5499	ENSG00000172531	sc-7482	Santa Cruz Biotechnology	M mAb
Serine/threonine-protein kinase mTOR	P42345	mTOR	MTOR	2475	ENSG00000198793	CST 2972	Cell Signaling Technology	R poly
Rho-associated protein kinase 1	Q13464	p160ROCK	ROCK1	6093	ENSG00000067900	CST 4035	Cell Signaling Technology	R mAb
Rho-associated protein kinase 2	O75116	p164 ROCK-2	ROCK2	9475	ENSG00000134318	HPA007459	Sigma	R poly
Cyclin-dependent kinase inhibitor 1B	P46527	p27/Kip1	CDKN1B	1027	ENSG00000111276	BD 610241	BD Biosciences	M mAb
Mitogen-activated protein kinase 14	Q16539	p38	MAPK14	1432	ENSG00000112062	CST 9212	Cell Signaling Technology	R poly
Cellular tumor antigen p53	P04637	p53	TP53	7157	ENSG00000141510	sc-126	Santa Cruz Biotechnology	M mAb
Serine/threonine-protein kinase PAK 1	Q13153	PAK1	PAK1	5058	ENSG00000149269	CST 2602	Cell Signaling Technology	R poly
Serine/threonine-protein kinase PAK 2	Q13177	PAK2	PAK2	5062	ENSG00000180370	2247-1 (ab76293)	Epitomics (Abcam)	R mAb
Paxillin	P49023	Paxillin	PXN	5829	ENSG00000089159	CST 2542	Cell Signaling Technology	R poly
Phosphatidylinositol 4,5-bisphosphate 3-kinase catalytic subunit alpha isoform	P42336	PI3K alpha	PIK3CA	5290	ENSG00000121879	CST 4249	Cell Signaling Technology	R mAb
Phosphatidylinositol 4,5-bisphosphate 3-kinase catalytic subunit beta isoform	P42338	PI3K beta	PIK3CB	5291	ENSG00000051382	ab32569	Abcam	R mAb
RAC-alpha serine/threonine-protein kinase	P31749	PKB alpha	AKT1	207	ENSG00000142208	BD 610860	BD Biosciences	M mAb
RAC-beta serine/threonine-protein kinase	P31751	PKB beta	AKT2	208	ENSG00000105221	CST 3063	Cell Signaling Technology	R mAb
Protein kinase C alpha type	P17252	PKC alpha	PRKCA	5578	ENSG00000154229	CST 2056	Cell Signaling Technology	R poly
Protein kinase C delta type	Q05655	PKC delta	PRKCD	5580	ENSG00000163932	CST 9616	Cell Signaling Technology	R mAb
1-phosphatidylinositol 4,5-bisphosphate phosphodiesterase gamma-1	P19174	PLCG1	PLCG1	5335	ENSG00000124181	ab41433	Abcam	M mAb
Retinoblastoma-associated protein	P06400	pRB	RB1	5925	ENSG00000139687	CST 9309	Cell Signaling Technology	M mAb
Presenilin-1	P49768	PS-1	PSEN1	5663	ENSG00000080815	CST 3622	Cell Signaling Technology	R poly
Phosphatidylinositol 3,4,5-trisphosphate 3-phosphatase and dual-specificity protein phosphatase	P60484	PTEN	PTEN	5728	ENSG00000171862	CST 9552	Cell Signaling Technology	R poly
Ras-related C3 botulinum toxin substrate 1	P63000	p21-Rac1	RAC1	5879	ENSG00000136238	CST 2465	Cell Signaling Technology	R poly
Ras-related protein Rap-1A	P62834	Rap1 alpha	RAP1A	5906	ENSG00000116473	ab124963	Abcam	R mAb
Transforming protein RhoA	P61586	RhoA	RHOA	387	ENSG00000067560	CST 2117	Cell Signaling Technology	R mAb
SHC-transforming protein 1	P29353	SHC1	SHC1	6464	ENSG00000160691	CST 2432	Cell Signaling Technology	R poly
Tyrosine-protein phosphatase non-receptor type 11	Q06124	SHP-2	PTPN11	5781	ENSG00000179295	1609-1 (ab32159)	Epitomics (Abcam)	R mAb
Son of sevenless homolog 1	Q07889	SOS	SOS1	6654	ENSG00000115904	CST 12409	Cell Signaling Technology	R mAb
Proto-oncogene tyrosine-protein kinase Src	P12931	SRC	SRC	6714	ENSG00000197122	CST 2123	Cell Signaling Technology	R mAb
Signal transducer and activator of transcription 3	P40763	STAT3	STAT3	6774	ENSG00000168610	BD 610190	BD Biosciences	M mAb
