## Supplementary Table 3 for "Coordinated regulation of WNT/β-catenin, c-Met, and Integrin signalling pathways by miR-193b controls triple negative breast cancer metastatic traits"

### Sheet: Supplementary_table_3
		DOWN			UP
Target gene name	Protein Abbreviation	TS Cons	TS NC	MCT	TS Cons	TS NC	MCT
AKT1	AKT/PRKBA	0.00038	0.00469	1	1	0.27977	1
APC	APC	0.00407	0.0088	0.43364	0.23589	0.4651	1
SENP2	Axam2	0.1336	1	0.29467	1	0.54174	1
CTNNB1	Beta-CATENIN	1	0.01317	0.70306	1	0.12887	0.4604
BRAF	B-raf	1	0.668	1	1	1	1
CCND1	CCND1	3e-05	0.00018	1	1	0.00587	1
CCND3	CCND3	0.00222	0.00033	0.16926	1	0.04538	0.38898
CDK2	CDK2	0.00012	0.03184	0.00357	1	1	1
CDK4	CDK4	0.34713	0.46093	0.54827	1	1	1
FOS	c-Fos	1	0.44626	1	1	0.518	0.68714
CSNK1A1	CKI alpha	0.01307	0.01766	1	1	0.74723	1
CSNK1E	CKI epsilon	NA	1	0.14176	NA	1	0.61474
CSNK2A1	CKII alpha1	1	0.35627	0.25678	1	0.56989	1
CSNK2B	CKII beta	1	0.07949	0.56457	1	0.60044	1
CRK	CrkII	0.04547	0.52582	0.52448	0.00639	0.30041	1
DIAPH1	DIAPH1	0.52241	0.73189	0.27468	1	0.43753	0.6153
DVL3	Dishevelld 3	0.51646	0.20535	0.37301	0.18402	1	0.35375
DUSP6	DUSP6	0.03122	0.10127	0.41044	1	1	1
CDH1	E-Cadherin	1	0.32009	1	0.09431	0.26955	0.37542
EGFR	EGFR	0	0	0.55472	1	1	1
MAPK3	ERK1	0.2122	0.01547	0.71107	1	0.71281	0.56946
MAPK1	ERK2	0.43367	1	1	1	0.23273	1
PTK2	FAK1	0.01994	0.23345	0.5008	1	1	0.6154
GRB2	GRB2	0	0.00032	0.12439	1	0.71694	1
GSK3B	GSK3B	0.0026	0.00117	0.13318	1	1	1
MET	HGFR	0	0	0.23161	1	0.1973	0.39941
HRAS	HRAS	1	1	0.34367	1	0.411	0.53085
CTNNBIP1	ICAT	1	1	1	1	1	0.35169
ILK	ILK	0.0776	0.54798	0.85553	1	1	1
MAPK8	JNK1	7e-05	0.4474	1	0.04013	1	0.5247
JUN	c-Jun	1	0.38148	0.06216	1	0.14385	1
LRP5	LRP5	1	0.6414	0.72963	1	1	0.23569
LRP6	LRP6	0.65608	0.08772	0.78221	0.1111	0.11043	0.81406
MAP2K1	MEK1	0.00116	0.16639	0.52109	1	0.71116	1
PPP1CA	PP-1A	1	0.10137	1	1	1	1
MTOR	mTOR	0.00322	0.00168	1	1	0.41554	1
ROCK1	p160ROCK	2e-05	0.59276	0.06933	1	0.25989	0.18246
ROCK2	p164 ROCK-2	0.00303	0	0.15256	1	0.41212	1
CDKN1B	p27/Kip1	0	0.00591	0.37032	0.20183	0.03254	0.34957
MAPK14	p38	0.01922	4e-05	1	0.0258	0.02588	1
TP53	p53	0.05301	0.38187	1	0.28846	1	1
PAK1	PAK1	1	0.33324	0.37357	1	0.22465	1
PAK2	PAK2	1	1	1	0.411	0.46345	1
PXN	Paxillin	0.10462	0.02682	0.39729	1	0.40431	1
PDPK1	PDK1	0.315	1	0.12347	1	0.42634	1
PIK3CA	PI3K alpha	0.00331	0.13475	0.01711	0.18467	0.49086	1
PIK3CB	PI3K beta	0.00499	0.16261	0.25341	0.37678	0.46462	0.59744
PRKCA	PKC alpha	0.30853	0.08451	1	1	0.24933	1
PLCG1	PLCG1	0	0.01059	0.01041	1	0.17288	1
RB1	pRB	0.06394	0.05325	0.48402	1	0.06005	0.22164
AKT2	PRKBB	0.13106	0.88361	0.06024	1	1	1
PSEN1	PS-1	0.07165	0.1778	0.30466	0.43652	0.32521	1
PTEN	PTEN	0	0.01863	1	0.24528	0.4574	1
RAC	p21-Rac1	1	1	1	1	1	1
RAP1A	Rap1 alpha	0.00146	0.01424	0.63911	0.36816	1	1
RHOA	RhoA	0.22333	1	0.36736	1	0.13228	1
SHC1	SHC1	0.01293	0.30707	1	1	0.13724	0.36408
PTPN11	SHP-2	0.00145	0.41598	1	1	1	1
SOS1	SOS	0.07257	0.70054	1	0.19743	0.71583	0.65817
SRC	SRC	0.03495	0.82943	1	1	0.54752	1
STAT3	STAT3	0.10519	0.00611	0.01193	0.32325	0.50729	1
