## Supplementary Table 4 for "Coordinated regulation of WNT/β-catenin, c-Met, and Integrin signalling pathways by miR-193b controls triple negative breast cancer metastatic traits"

### Sheet: Supplementary_table_4
Supplementary table 4
list of target protein and respecitve biological effect on associated pathway(s)
Protein	UniProtKB	Protein Abbreviation		Role in Integrin signaling pathway	Role in c-Met pathway	Role in WNT pathway
RAC-alpha serine/threonine-protein kinase	P31749	PKB alpha	x	+	+
Transcription factor AP-1	P05412	c-Jun	x	+
Adenomatous polyposis coli protein	P25054	APC	x			-
Sentrin-specific protease 2	Q9HC62	Axam2	x			-
Catenin beta-1	P35222	Beta-CATENIN	x	+		+
Serine/threonine-protein kinase B-raf	P15056	B-raf	x	+
G1/S-specific cyclin-D1	P24385	CCND1	x		+
G1/S-specific cyclin-D3	P30281	CCND3	x		+
Cyclin-dependent kinase 2	P24941	CDK2	x		+
Cyclin-dependent kinase 4	P11802	CDK4	x		+
Proto-oncogene c-Fos	P01100	c-Fos	x	+	+
Casein kinase I isoform alpha	P48729	CKI alpha	x			-
Casein kinase I isoform epsilon	P49674	CKI epsilon	x			+
Casein kinase II subunit alpha	P68400	CKII alpha1	x			+
Casein kinase II subunit beta	P67870	CKII beta	x			+
Adapter molecule crk	P46108	CrkII	x	+
Protein diaphanous homolog 1	O60610	DIAPH1	x	+
Segment polarity protein dishevelled homolog DVL-3	Q92997	Dishevelld 3	x			+
Dual specificity protein phosphatase 6	Q16828	DUSP6	x		-
Cadherin-1	P12830	E-Cadherin	x			-
Epidermal Growth Factor Receptor	P00533	EGFR	x		+
Mitogen-activated protein kinase 3	P27361	ERK1	x	+	+
Mitogen-activated protein kinase 1	P28482	ERK2	x	+	+
Focal adhesion kinase 1	Q05397	FAK1	x	+
Growth factor receptor-bound protein 2	P62993	GRB2	x	+	+
Glycogen synthase kinase-3 beta	P49841	GSK3 beta	x	-	-	-
Hepatocyte growth factor receptor	P08581	HGFR/c-Met	x		+
GTPase HRas	P01112	HRAS	x	+
Beta-catenin-interacting protein 1	Q9NSA3	ICAT	x			-
Integrin-linked protein kinase	Q13418	ILK	x	+
Mitogen-activated protein kinase 8	P45983	JNK1	x	+	+
Low-density lipoprotein receptor-related protein 5	O75197	LRP5	x			+
Low-density lipoprotein receptor-related protein 6	O75581	LRP6	x			+
Dual specificity mitogen-activated protein kinase kinase 1	Q02750	MEK1	x	+
Serine/threonine-protein phosphatase PP1-alpha catalytic subunit	P62136	PP-1A	x	+
Serine/threonine-protein kinase mTOR	P42345	mTOR	x		+
Rho-associated protein kinase 1	Q13464	p160 ROCK	x	+
Rho-associated protein kinase 2	O75116	p164 ROCK-2	x	+
Cyclin-dependent kinase inhibitor 1B	P46527	p27/Kip1	x		-
Mitogen-activated protein kinase 14	Q16539	p38	x		+
Cellular tumor antigen p53	P04637	p53	x		+
Serine/threonine-protein kinase PAK 1	Q13153	PAK1	x	+
Serine/threonine-protein kinase PAK 2	Q13177	PAK2	x	+
Paxillin	P49023	Paxillin	x	+
3-phosphoinositide-dependent protein kinase 1	O15530	hPDK1	x	+	+
Phosphatidylinositol 4,5-bisphosphate 3-kinase catalytic subunit alpha isoform	P42336	PI3K alpha	x	+	+
Phosphatidylinositol 4,5-bisphosphate 3-kinase catalytic subunit beta isoform	P42338	PI3K beta	x	+	+
Protein kinase C alpha type	P17252	PKC alpha	x	+	+
Protein kinase C delta type	Q05655	PKC delta	x	-
1-phosphatidylinositol 4,5-bisphosphate phosphodiesterase gamma-1	P19174	PLC gamma-1	x		+
Retinoblastoma-associated protein	P06400	pRB	x		-
RAC-beta serine/threonine-protein kinase	P31751	PKB beta	x	+	+
Presenilin-1	P49768	PS-1	x			-
Phosphatidylinositol 3,4,5-trisphosphate 3-phosphatase and dual-specificity protein phosphatase	P60484	PTEN	x		-
Ras-related C3 botulinum toxin substrate 1	P63000	p21-Rac1	x	+
Ras-related protein Rap-1A	P62834	Rap1 alpha	x	+
Transforming protein RhoA	P61586	RhoA	x	+
SHC-transforming protein 1	P29353	SHC1	x	+	+
Tyrosine-protein phosphatase non-receptor type 11	Q06124	SHP-2	x		+
Son of sevenless homolog 1	Q07889	SOS	x	+	+
Proto-oncogene tyrosine-protein kinase Src	P12931	c-Src	x	-
Signal transducer and activator of transcription 3	P40763	STAT3	x		+
