## Supplementary Table 5 for "Coordinated regulation of WNT/β-catenin, c-Met, and Integrin signalling pathways by miR-193b controls triple negative breast cancer metastatic traits"

### Sheet: Sheet1
Supplementary Table 5 - refering to Fig 1F
List of miRNA significantly regulating pathway(s) after PC score randomisation testing
-1 = downregulation, 0 = non-significant effect, 1 = upregulation
	WNT	MET	Integrin
	Direction of regulation	Direction of regulation	Direction of regulation
hsa-miR-181d-5p	-1	-1	-1
hsa-miR-512-3p	-1	-1	-1
hsa-miR-516b-5p	-1	-1	-1
hsa-miR-526b-3p	-1	-1	-1
hsa-miR-450a-5p	-1	-1	-1
hsa-miR-196b-5p	-1	-1	-1
hsa-miR-92b-3p	-1	-1	-1
hsa-miR-193b-3p	-1	-1	-1
hsa-miR-558	-1	-1	-1
hsa-miR-542-5p	-1	-1	-1
hsa-miR-323a-5p	-1	-1	-1
hsa-miR-9-3p	-1	-1	-1
hsa-miR-544a	-1	-1	-1
hsa-miR-516b-5p	-1	-1	-1
hsa-miR-33b-5p	-1	-1	-1
hsa-miR-200b-3p	-1	-1	-1
hsa-miR-518a-3p	-1	-1	-1
hsa-miR-494-3p	-1	-1	-1
hsa-miR-149-5p	-1	-1	-1
hsa-miR-412-3p	-1	-1	-1
hsa-miR-519b-3p	-1	-1	-1
hsa-miR-646	-1	-1	-1
hsa-miR-522-3p	-1	-1	-1
hsa-miR-181c-5p	0	-1	-1
hsa-miR-148a-5p	0	-1	-1
hsa-miR-489-3p	0	-1	-1
hsa-miR-517a-3p	0	-1	-1
hsa-miR-660-5p	0	-1	-1
hsa-miR-1224-3p	0	-1	-1
hsa-miR-652-3p	0	-1	-1
hsa-miR-491-5p	0	-1	-1
hsa-miR-525-5p	0	-1	-1
hsa-miR-411-3p	0	-1	-1
hsa-miR-495-3p	0	-1	-1
hsa-miR-323b-5p	0	-1	-1
hsa-miR-423-3p	0	-1	-1
hsa-miR-636	0	-1	-1
hsa-miR-510-5p	0	-1	-1
hsa-miR-153-3p	0	-1	-1
hsa-miR-10b-5p	0	-1	-1
hsa-miR-202-3p	0	-1	-1
hsa-miR-421	0	-1	-1
hsa-miR-519d-3p	0	-1	-1
hsa-miR-29c-3p	0	-1	-1
hsa-miR-939-5p	0	-1	-1
hsa-miR-299-5p	0	-1	-1
hsa-miR-616-3p	0	-1	-1
hsa-miR-526b-5p	0	-1	-1
hsa-miR-146b-3p	0	-1	-1
hsa-miR-202-5p	0	-1	-1
hsa-miR-326	0	-1	-1
hsa-miR-154-5p	0	-1	-1
hsa-miR-549a	0	-1	-1
hsa-miR-362-3p	0	-1	-1
hsa-miR-124-3p	0	-1	-1
hsa-miR-569	0	-1	-1
hsa-miR-516a-5p	0	-1	-1
hsa-miR-513a-5p	0	-1	-1
hsa-miR-521	0	-1	-1
hsa-miR-1231	0	-1	-1
hsa-miR-650	0	-1	-1
hsa-miR-624-5p	0	-1	-1
hsa-miR-342-5p	0	-1	-1
hsa-miR-128-3p	0	-1	-1
hsa-miR-376a-3p	0	-1	-1
hsa-miR-449b-5p	0	-1	-1
hsa-miR-96-5p	0	-1	-1
hsa-miR-339-5p	0	-1	-1
hsa-miR-144-3p	0	-1	-1
hsa-miR-218-1-3p	0	-1	-1
hsa-miR-654-3p	0	-1	-1
hsa-miR-337-5p	0	-1	-1
hsa-miR-302a-3p	-1	0	-1
hsa-miR-514a-3p	-1	0	-1
hsa-miR-103a-3p	-1	0	-1
hsa-miR-373-5p	0	0	-1
hsa-miR-21-5p	0	0	-1
hsa-miR-103a-3p	0	0	-1
hsa-miR-135a-5p	0	0	-1
hsa-miR-511-5p	0	0	-1
hsa-miR-518c-3p	0	0	-1
hsa-miR-16-5p	0	0	-1
hsa-miR-301a-3p	0	0	-1
hsa-miR-30e-3p	0	0	-1
hsa-miR-20a-5p	0	0	-1
hsa-miR-574-5p	0	0	-1
hsa-miR-32-3p	0	0	-1
hsa-miR-99a-5p	0	0	-1
hsa-miR-324-5p	0	0	-1
hsa-miR-330-5p	0	0	-1
hsa-miR-892a	0	0	-1
hsa-miR-132-3p	0	0	-1
hsa-miR-629-3p	0	0	-1
hsa-miR-29a-3p	-1	-1	0
hsa-miR-146a-3p	-1	-1	0
hsa-miR-624-3p	-1	-1	0
hsa-miR-576-5p	-1	-1	0
hsa-miR-493-3p	-1	-1	0
hsa-miR-106b-3p	0	-1	0
hsa-miR-135b-5p	0	-1	0
hsa-miR-548b-5p	0	-1	0
hsa-miR-147a	0	-1	0
hsa-miR-511-5p	0	-1	0
hsa-miR-153-3p	0	-1	0
hsa-miR-34a-5p	0	-1	0
hsa-miR-519b-5p	0	-1	0
hsa-miR-221-5p	0	-1	0
hsa-miR-182-5p	0	-1	0
hsa-miR-155-3p	0	-1	0
hsa-miR-216a-5p	0	-1	0
hsa-miR-933	0	-1	0
hsa-miR-644a	0	-1	0
hsa-miR-127-5p	0	-1	0
hsa-miR-137	0	-1	0
hsa-miR-625-5p	0	-1	0
hsa-miR-185-5p	0	-1	0
hsa-miR-297	0	-1	0
hsa-miR-665	0	-1	0
hsa-miR-34c-3p	0	-1	0
hsa-miR-502-3p	0	-1	0
hsa-miR-24-1-5p	0	-1	0
hsa-miR-1234-3p	0	-1	0
hsa-miR-938	0	-1	0
hsa-miR-509-3-5p	0	-1	0
hsa-miR-924	0	-1	0
hsa-miR-513b-5p	0	-1	0
hsa-miR-1-3p	0	-1	0
hsa-miR-499a-3p	0	-1	0
hsa-miR-130a-5p	0	-1	0
hsa-miR-188-5p	0	-1	0
hsa-miR-1229-3p	0	-1	0
hsa-miR-124-3p	0	-1	0
hsa-miR-377-5p	0	-1	0
hsa-miR-491-3p	0	-1	0
hsa-let-7f-5p	-1	0	0
hsa-miR-770-5p	-1	0	0
hsa-miR-219a-2-3p	-1	0	0
hsa-miR-889-3p	-1	0	0
hsa-let-7d-5p	-1	0	0
hsa-miR-1226-5p	-1	0	0
hsa-miR-28-3p	-1	0	0
hsa-miR-556-5p	-1	0	0
hsa-miR-329-3p	-1	0	0
hsa-miR-1225-5p	-1	0	0
hsa-miR-519a-3p	-1	0	0
hsa-miR-151a-3p	-1	0	0
hsa-miR-19a-3p	-1	0	0
hsa-miR-1226-3p	0	0	0
hsa-miR-767-5p	0	0	0
hsa-miR-452-5p	0	0	0
hsa-miR-424-3p	0	0	0
hsa-miR-509-3p	0	0	0
hsa-miR-374a-3p	0	0	0
hsa-let-7a-5p	0	0	0
hsa-miR-24-3p	0	0	0
hsa-let-7g-3p	0	0	0
hsa-miR-107	0	0	0
hsa-miR-942-5p	0	0	0
hsa-miR-518d-3p	0	0	0
hsa-miR-32-5p	0	0	0
hsa-miR-34a-3p	0	0	0
hsa-miR-409-5p	0	0	0
hsa-miR-605-5p	0	0	0
hsa-miR-877-3p	0	0	0
hsa-miR-512-5p	0	0	0
hsa-miR-518b	0	0	0
hsa-miR-194-5p	0	0	0
hsa-miR-135b-3p	0	0	0
hsa-miR-522-5p	0	0	0
hsa-miR-148b-3p	0	0	0
hsa-miR-302d-5p	0	0	0
hsa-miR-23a-3p	0	0	0
hsa-miR-26a-2-3p	0	0	0
hsa-miR-504-5p	0	0	0
hsa-miR-637	0	0	0
hsa-miR-509-3p	0	0	0
hsa-let-7i-5p	0	0	0
hsa-miR-204-5p	0	0	0
hsa-miR-553	0	0	0
hsa-miR-141-5p	0	0	0
hsa-miR-578	0	0	0
hsa-miR-571	0	0	0
hsa-miR-181a-2-3p	0	0	0
hsa-miR-486-3p	0	0	0
hsa-let-7b-5p	0	0	0
hsa-miR-365b-3p	0	0	0
hsa-miR-451a	0	0	0
hsa-miR-425-5p	0	0	0
hsa-miR-33a-3p	0	0	0
hsa-miR-935	0	0	0
hsa-miR-15b-3p	0	0	0
hsa-miR-199a-3p	0	0	0
hsa-miR-198	0	0	0
hsa-miR-378a-5p	0	0	0
hsa-miR-590-3p	0	0	0
hsa-miR-509-5p	0	0	0
hsa-miR-363-5p	0	0	0
hsa-miR-486-5p	0	0	0
hsa-miR-302a-5p	0	0	0
hsa-miR-579-3p	0	0	0
hsa-miR-21-3p	0	0	0
hsa-miR-186-5p	0	0	0
hsa-miR-138-2-3p	0	0	0
hsa-miR-606	0	0	0
hsa-miR-26b-5p	0	0	0
hsa-miR-490-5p	0	0	0
hsa-miR-206	0	0	0
hsa-miR-509-5p	0	0	0
hsa-miR-520g-3p	0	0	0
hsa-miR-199a-3p	0	0	0
hsa-miR-659-3p	0	0	0
hsa-miR-100-5p	0	0	0
hsa-let-7c-5p	0	0	0
hsa-miR-92b-5p	0	0	0
hsa-miR-126-5p	0	0	0
hsa-miR-217	0	0	0
hsa-miR-33a-5p	0	0	0
hsa-miR-212-3p	0	0	0
hsa-miR-20b-5p	0	0	0
hsa-miR-296-3p	0	0	0
hsa-miR-219a-1-3p	0	0	0
hsa-miR-557	0	0	0
hsa-miR-608	0	0	0
hsa-miR-195-5p	0	0	0
hsa-miR-373-3p	0	0	0
hsa-miR-516a-3p	0	0	0
hsa-miR-655-3p	0	0	0
hsa-miR-149-3p	0	0	0
hsa-miR-199a-5p	0	0	0
hsa-miR-139-3p	0	0	0
hsa-miR-617	0	0	0
hsa-miR-298	0	0	0
hsa-miR-874-3p	0	0	0
hsa-miR-590-5p	0	0	0
hsa-miR-200c-3p	0	0	0
hsa-miR-140-3p	0	0	0
hsa-let-7f-1-3p	0	0	0
hsa-miR-130a-3p	0	0	0
hsa-miR-199b-3p	0	0	0
hsa-miR-181b-5p	0	0	0
hsa-miR-520e	0	0	0
hsa-miR-371a-3p	0	0	0
hsa-miR-31-5p	0	0	0
hsa-miR-22-3p	0	0	0
hsa-miR-379-5p	0	0	0
hsa-miR-484	0	0	0
hsa-miR-586	0	0	0
hsa-miR-380-3p	0	0	0
hsa-miR-106a-3p	0	0	0
hsa-miR-485-3p	0	0	0
hsa-miR-30c-5p	0	0	0
hsa-miR-339-3p	0	0	0
hsa-miR-599	0	0	0
hsa-miR-873-5p	0	0	0
hsa-miR-381-3p	0	0	0
hsa-miR-410-3p	0	0	0
hsa-miR-27b-3p	0	0	0
hsa-miR-223-5p	0	0	0
hsa-miR-580-3p	0	0	0
hsa-miR-488-3p	0	0	0
hsa-miR-758-3p	0	0	0
hsa-miR-545-5p	0	0	0
hsa-miR-125b-5p	0	0	0
hsa-miR-662	0	0	0
hsa-miR-513a-3p	0	0	0
hsa-miR-34c-5p	0	0	0
hsa-miR-16-2-3p	0	0	0
hsa-miR-342-3p	0	0	0
hsa-miR-641	0	0	0
hsa-miR-219a-5p	0	0	0
hsa-miR-133a-3p	0	0	0
hsa-miR-30c-1-3p	0	0	0
hsa-miR-520c-5p	0	0	0
hsa-miR-130b-5p	0	0	0
hsa-miR-425-3p	0	0	0
hsa-miR-140-5p	0	0	0
hsa-miR-517-5p	0	0	0
hsa-miR-487a-3p	0	0	0
hsa-miR-181a-5p	0	0	0
hsa-miR-455-3p	0	0	0
hsa-miR-548d-3p	0	0	0
hsa-miR-513a-3p	0	0	0
hsa-miR-26b-3p	0	0	0
hsa-miR-619-3p	0	0	0
hsa-miR-216b-5p	0	0	0
hsa-miR-551a	0	0	0
hsa-miR-1225-3p	0	0	0
hsa-miR-101-5p	0	0	0
hsa-miR-520d-5p	0	0	0
hsa-miR-31-3p	0	0	0
hsa-miR-576-3p	0	0	0
hsa-miR-643	0	0	0
hsa-miR-585-3p	0	0	0
hsa-let-7e-3p	0	0	0
hsa-miR-30d-3p	0	0	0
hsa-miR-589-3p	0	0	0
hsa-miR-222-5p	0	0	0
hsa-miR-302b-5p	0	0	0
hsa-miR-376a-3p	0	0	0
hsa-miR-891b	0	0	0
hsa-miR-331-5p	0	0	0
hsa-miR-20b-3p	0	0	0
hsa-miR-496	0	0	0
hsa-miR-203a-3p	0	0	0
hsa-miR-183-5p	0	0	0
hsa-miR-10b-3p	0	0	0
hsa-miR-126-3p	0	0	0
hsa-miR-429	0	0	0
hsa-miR-518a-5p	0	0	0
hsa-miR-601	0	0	0
hsa-miR-512-3p	0	0	0
hsa-let-7d-3p	0	0	0
hsa-miR-124-5p	0	0	0
hsa-miR-374a-5p	0	0	0
hsa-miR-422a	0	0	0
hsa-miR-570-3p	0	0	0
hsa-miR-423-5p	0	0	0
hsa-miR-27b-5p	0	0	0
hsa-miR-520d-3p	0	0	0
hsa-miR-371a-5p	0	0	0
hsa-miR-595	0	0	0
hsa-miR-133b	0	0	0
hsa-miR-885-3p	0	0	0
hsa-miR-27a-5p	0	0	0
hsa-miR-136-5p	0	0	0
hsa-miR-1-3p	0	0	0
hsa-miR-550a-5p	0	0	0
hsa-miR-376b-3p	0	0	0
hsa-miR-122-5p	0	0	0
hsa-miR-497-5p	0	0	0
hsa-miR-616-5p	0	0	0
hsa-miR-329-3p	0	0	0
hsa-miR-365a-3p	0	0	0
hsa-miR-708-3p	0	0	0
hsa-miR-642a-5p	0	0	0
hsa-miR-876-3p	0	0	0
hsa-miR-552-3p	0	0	0
hsa-miR-127-3p	0	0	0
hsa-miR-941	0	0	0
hsa-miR-199a-5p	0	0	0
hsa-miR-26a-1-3p	0	0	0
hsa-miR-671-5p	0	0	0
hsa-miR-367-5p	0	0	0
hsa-miR-499a-5p	0	0	0
hsa-miR-498	0	0	0
hsa-miR-610	0	0	0
hsa-miR-93-5p	0	0	0
hsa-miR-154-3p	0	0	0
hsa-miR-517-5p	0	0	0
hsa-miR-875-5p	0	0	0
hsa-miR-19b-3p	0	0	0
hsa-miR-96-3p	0	0	0
hsa-miR-222-3p	0	0	0
hsa-miR-330-3p	0	0	0
hsa-miR-10a-5p	0	0	0
hsa-miR-769-5p	0	0	0
hsa-miR-98-5p	0	0	0
hsa-miR-512-5p	0	0	0
hsa-miR-516b-3p	0	0	0
hsa-miR-92a-1-5p	0	0	0
hsa-miR-139-5p	0	0	0
hsa-miR-302b-3p	0	0	0
hsa-miR-105-5p	0	0	0
hsa-miR-934	0	0	0
hsa-miR-218-5p	0	0	0
hsa-miR-93-3p	0	0	0
hsa-miR-550a-3p	0	0	0
hsa-miR-25-5p	0	0	0
hsa-miR-340-3p	0	0	0
hsa-miR-508-5p	0	0	0
hsa-miR-30e-5p	0	0	0
hsa-miR-34b-5p	0	0	0
hsa-miR-941	0	0	0
hsa-miR-1224-5p	0	0	0
hsa-miR-183-3p	0	0	0
hsa-miR-125b-5p	0	0	0
hsa-miR-509-3p	0	0	0
hsa-miR-877-5p	0	0	0
hsa-miR-514a-3p	0	0	0
hsa-miR-192-3p	0	0	0
hsa-miR-548d-3p	0	0	0
hsa-miR-941	0	0	0
hsa-miR-30d-5p	0	0	0
hsa-miR-124-3p	0	0	0
hsa-miR-454-3p	0	0	0
hsa-miR-649	0	0	0
hsa-miR-23b-3p	0	0	0
hsa-miR-338-5p	0	0	0
hsa-miR-483-5p	0	0	0
hsa-miR-22-5p	0	0	0
hsa-miR-7-1-3p	0	0	0
hsa-miR-30a-3p	0	0	0
hsa-miR-515-5p	0	0	0
hsa-miR-564	0	0	0
hsa-miR-155-5p	0	0	0
hsa-miR-524-5p	0	0	0
hsa-miR-450b-5p	0	0	0
hsa-miR-622	0	0	0
hsa-miR-138-5p	0	0	0
hsa-miR-372-3p	0	0	0
hsa-miR-575	0	0	0
hsa-miR-145-5p	0	0	0
hsa-miR-367-3p	0	0	0
hsa-miR-1227-3p	0	0	0
hsa-miR-568	0	0	0
hsa-let-7a-3p	0	0	0
hsa-miR-328-3p	0	0	0
hsa-miR-20a-3p	0	0	0
hsa-miR-150-5p	0	0	0
hsa-miR-15a-5p	0	0	0
hsa-miR-27a-3p	0	0	0
hsa-miR-520a-5p	0	0	0
hsa-miR-18b-5p	0	0	0
hsa-miR-611	0	0	0
hsa-miR-455-5p	0	0	0
hsa-miR-630	0	0	0
hsa-miR-450a-5p	0	0	0
hsa-miR-1228-3p	0	0	0
hsa-miR-634	0	0	0
hsa-miR-520h	0	0	0
hsa-miR-943	0	0	0
hsa-miR-224-5p	0	0	0
hsa-miR-520a-3p	0	0	0
hsa-miR-208a-3p	0	0	0
hsa-miR-654-5p	0	0	0
hsa-miR-142-3p	0	0	0
hsa-miR-527	0	0	0
hsa-miR-607	0	0	0
hsa-miR-142-5p	0	0	0
hsa-miR-191-3p	0	0	0
hsa-miR-603	0	0	0
hsa-miR-613	0	0	0
hsa-miR-523-5p	0	0	0
hsa-miR-29c-5p	0	0	0
hsa-miR-188-3p	0	0	0
hsa-miR-138-5p	0	0	0
hsa-miR-193a-3p	0	0	0
hsa-miR-503-5p	0	0	0
hsa-miR-501-3p	0	0	0
hsa-miR-628-3p	0	0	0
hsa-let-7a-3p	0	0	0
hsa-miR-9-3p	0	0	0
hsa-miR-675-5p	0	0	0
hsa-miR-604	0	0	0
hsa-miR-16-1-3p	0	0	0
hsa-miR-554	0	0	0
hsa-miR-525-3p	0	0	0
hsa-miR-627-5p	0	0	0
hsa-miR-132-5p	0	0	0
hsa-miR-181c-3p	0	0	0
hsa-miR-452-3p	0	0	0
hsa-miR-490-3p	0	0	0
hsa-miR-555	0	0	0
hsa-miR-361-3p	0	0	0
hsa-miR-598-3p	0	0	0
hsa-miR-323a-3p	0	0	0
hsa-miR-129-5p	0	0	0
hsa-miR-514a-3p	0	0	0
hsa-miR-100-3p	0	0	0
hsa-miR-559	0	0	0
hsa-miR-653-5p	0	0	0
hsa-miR-193b-5p	0	0	0
hsa-miR-708-5p	0	0	0
hsa-miR-136-3p	0	0	0
hsa-miR-668-3p	0	0	0
hsa-miR-30c-2-3p	0	0	0
hsa-miR-573	0	0	0
hsa-let-7a-5p	0	0	0
hsa-miR-214-5p	0	0	0
hsa-miR-181b-5p	0	0	0
hsa-miR-506-3p	0	0	0
hsa-miR-431-5p	0	0	0
hsa-miR-539-5p	0	0	0
hsa-miR-125a-5p	0	0	0
hsa-miR-187-3p	0	0	0
hsa-miR-543	0	0	0
hsa-miR-513a-5p	0	0	0
hsa-miR-143-5p	0	0	0
hsa-miR-10a-3p	0	0	0
hsa-miR-517-5p	0	0	0
hsa-miR-890	0	0	0
hsa-miR-134-5p	0	0	0
hsa-miR-567	0	0	0
hsa-miR-7-5p	0	0	0
hsa-miR-144-5p	0	0	0
hsa-miR-518f-3p	0	0	0
hsa-miR-626	0	0	0
hsa-miR-657	0	0	0
hsa-miR-17-3p	0	0	0
hsa-miR-300	0	0	0
hsa-miR-593-5p	0	0	0
hsa-miR-146a-5p	0	0	0
hsa-miR-765	0	0	0
hsa-miR-876-5p	0	0	0
hsa-miR-30a-5p	0	0	0
hsa-miR-656-3p	0	0	0
hsa-miR-584-5p	0	0	0
hsa-miR-574-3p	0	0	0
hsa-miR-296-5p	0	0	0
hsa-miR-299-3p	0	0	0
hsa-miR-433-3p	0	0	0
hsa-miR-23a-5p	0	0	0
hsa-miR-337-3p	0	0	0
hsa-miR-517c-3p	0	0	0
hsa-miR-106a-5p	0	0	0
hsa-miR-129-1-3p	0	0	0
hsa-miR-432-5p	0	0	0
hsa-miR-885-5p	0	0	0
hsa-miR-218-5p	0	0	0
hsa-miR-9-5p	0	0	0
hsa-miR-515-3p	0	0	0
hsa-miR-148b-5p	0	0	0
hsa-miR-563	0	0	0
hsa-miR-135a-5p	0	0	0
hsa-miR-623	0	0	0
hsa-miR-29b-3p	0	0	0
hsa-miR-566	0	0	0
hsa-miR-760	0	0	0
hsa-miR-941	0	0	0
hsa-miR-639	0	0	0
hsa-miR-105-3p	0	0	0
hsa-miR-301b-3p	0	0	0
hsa-miR-614	0	0	0
hsa-miR-150-3p	0	0	0
hsa-miR-541-5p	0	0	0
hsa-miR-493-5p	0	0	0
hsa-miR-921	0	0	0
hsa-miR-519a-3p	0	0	0
hsa-miR-661	0	0	0
hsa-miR-141-3p	0	0	0
hsa-miR-518f-5p	0	0	0
hsa-miR-1237-3p	0	0	0
hsa-miR-501-5p	0	0	0
hsa-miR-187-5p	0	0	0
hsa-miR-215-5p	0	0	0
hsa-miR-532-5p	0	0	0
hsa-miR-194-3p	0	0	0
hsa-miR-30b-3p	0	0	0
hsa-miR-492	0	0	0
hsa-miR-500a-5p	0	0	0
hsa-miR-210-3p	0	0	0
hsa-miR-629-5p	0	0	0
hsa-miR-101-3p	0	0	0
hsa-miR-519a-5p	0	0	0
hsa-miR-631	0	0	0
hsa-miR-488-5p	0	0	0
hsa-miR-640	0	0	0
hsa-miR-516a-5p	0	0	0
hsa-miR-592	0	0	0
hsa-miR-548a-3p	0	0	0
hsa-let-7b-3p	0	0	0
hsa-miR-129-5p	0	0	0
hsa-miR-588	0	0	0
hsa-miR-125b-1-3p	0	0	0
hsa-miR-324-3p	0	0	0
hsa-miR-583	0	0	0
hsa-miR-19b-2-5p	0	0	0
hsa-miR-582-3p	0	0	0
hsa-miR-9-3p	0	0	0
hsa-miR-1236-3p	0	0	0
hsa-miR-105-5p	0	0	0
hsa-miR-518a-5p	0	0	0
hsa-miR-551b-5p	0	0	0
hsa-miR-635	0	0	0
hsa-miR-520b	0	0	0
hsa-miR-888-3p	0	0	0
hsa-miR-138-1-3p	0	0	0
hsa-miR-582-5p	0	0	0
hsa-miR-128-3p	0	0	0
hsa-miR-597-5p	0	0	0
hsa-miR-105-3p	0	0	0
hsa-miR-519c-3p	0	0	0
hsa-miR-28-5p	0	0	0
hsa-miR-146b-5p	0	0	0
hsa-let-7e-5p	0	0	0
hsa-miR-99b-3p	0	0	0
hsa-miR-513c-5p	0	0	0
hsa-miR-382-5p	0	0	0
hsa-miR-15b-5p	0	0	0
hsa-miR-197-3p	0	0	0
hsa-miR-633	0	0	0
hsa-miR-92a-3p	0	0	0
hsa-miR-1238-3p	0	0	0
hsa-miR-1233-3p	0	0	0
hsa-miR-223-3p	0	0	0
hsa-miR-526a	0	0	0
hsa-miR-375	0	0	0
hsa-miR-449a	0	0	0
hsa-miR-19b-1-5p	0	0	0
hsa-miR-30c-5p	0	0	0
hsa-miR-591	0	0	0
hsa-miR-380-5p	0	0	0
hsa-miR-609	0	0	0
hsa-miR-612	0	0	0
hsa-miR-377-3p	0	0	0
hsa-miR-99a-3p	0	0	0
hsa-miR-369-5p	0	0	0
hsa-miR-363-3p	0	0	0
hsa-miR-346	0	0	0
hsa-miR-517b-3p	0	0	0
hsa-miR-7-5p	0	0	0
hsa-miR-936	0	0	0
hsa-miR-625-3p	0	0	0
hsa-miR-383-5p	0	0	0
hsa-miR-632	0	0	0
hsa-miR-550a-5p	0	0	0
hsa-miR-581	0	0	0
hsa-miR-562	0	0	0
hsa-miR-589-5p	0	0	0
hsa-let-7f-2-3p	0	0	0
hsa-miR-18a-5p	0	0	0
hsa-miR-124-5p	0	0	0
hsa-miR-192-5p	0	0	0
hsa-miR-663a	0	0	0
hsa-miR-129-2-3p	0	0	0
hsa-miR-500a-3p	0	0	0
hsa-miR-151a-5p	0	0	0
hsa-miR-194-5p	0	0	0
hsa-miR-802	0	0	0
hsa-miR-16-5p	0	0	0
hsa-miR-24-2-5p	0	0	0
hsa-miR-101-3p	0	0	0
hsa-miR-424-5p	0	0	0
hsa-miR-505-3p	0	0	0
hsa-miR-548d-5p	0	0	0
hsa-miR-34b-3p	0	0	0
hsa-miR-196a-3p	0	0	0
hsa-miR-615-5p	0	0	0
hsa-miR-205-5p	0	0	0
hsa-miR-106b-5p	0	0	0
hsa-miR-875-3p	0	0	0
hsa-miR-545-3p	0	0	0
hsa-miR-9-5p	0	0	0
hsa-miR-1228-5p	0	0	0
hsa-miR-193a-5p	0	0	0
hsa-miR-200c-5p	0	0	0
hsa-miR-532-3p	0	0	0
hsa-miR-542-3p	0	0	0
hsa-miR-124-5p	0	0	0
hsa-miR-431-3p	0	0	0
hsa-miR-648	0	0	0
hsa-miR-922	0	0	0
hsa-miR-940	0	0	0
hsa-miR-95-3p	0	0	0
hsa-miR-221-3p	1	0	0
hsa-miR-497-3p	1	0	0
hsa-miR-593-3p	1	0	0
hsa-miR-208b-3p	0	1	0
hsa-miR-302d-3p	0	1	0
hsa-miR-302c-3p	0	1	0
hsa-miR-24-3p	0	1	0
hsa-miR-200a-5p	0	1	0
hsa-miR-152-3p	0	1	0
hsa-miR-181a-5p	0	1	0
hsa-miR-26a-5p	0	1	0
hsa-miR-196a-5p	0	1	0
hsa-miR-199b-5p	0	1	0
hsa-miR-26a-5p	0	1	0
hsa-miR-200a-3p	0	1	0
hsa-miR-766-3p	0	1	0
hsa-miR-556-3p	0	1	0
hsa-miR-379-3p	0	1	0
hsa-miR-125a-3p	0	1	0
hsa-miR-374b-3p	-1	0	1
hsa-miR-518a-3p	0	0	1
hsa-miR-376a-5p	0	0	1
hsa-miR-744-5p	0	0	1
hsa-miR-200b-5p	0	0	1
hsa-miR-526a	0	0	1
hsa-miR-29a-5p	0	0	1
hsa-miR-615-3p	0	0	1
hsa-miR-7-5p	0	0	1
hsa-miR-450b-3p	0	0	1
hsa-miR-191-5p	0	0	1
hsa-miR-548d-5p	0	0	1
hsa-miR-190b	0	0	1
hsa-miR-147b	0	0	1
hsa-miR-33b-3p	0	0	1
hsa-miR-125b-2-3p	0	0	1
hsa-miR-145-3p	0	0	1
hsa-miR-384	0	0	1
hsa-miR-507	0	0	1
hsa-miR-340-5p	0	0	1
hsa-miR-195-3p	1	0	1
hsa-miR-409-3p	-1	1	1
hsa-miR-548a-5p	0	1	1
hsa-miR-744-3p	0	1	1
hsa-miR-647	0	1	1
hsa-miR-618	0	1	1
hsa-miR-18a-3p	0	1	1
hsa-let-7g-5p	0	1	1
hsa-miR-541-3p	0	1	1
hsa-miR-362-5p	0	1	1
hsa-miR-518e-3p	0	1	1
hsa-miR-181a-3p	0	1	1
hsa-miR-519e-3p	0	1	1
hsa-miR-92a-3p	0	1	1
hsa-miR-767-3p	0	1	1
hsa-miR-338-3p	0	1	1
hsa-miR-548a-3p	0	1	1
hsa-miR-370-3p	0	1	1
hsa-miR-520c-3p	0	1	1
hsa-miR-148a-3p	0	1	1
hsa-miR-518d-5p	0	1	1
hsa-miR-515-3p	0	1	1
hsa-miR-325	0	1	1
hsa-let-7i-3p	0	1	1
hsa-miR-130b-3p	0	1	1
hsa-miR-196a-5p	0	1	1
hsa-let-7f-5p	0	1	1
hsa-miR-214-3p	0	1	1
hsa-miR-411-5p	0	1	1
hsa-miR-448	0	1	1
hsa-miR-483-3p	0	1	1
hsa-miR-133a-3p	0	1	1
hsa-miR-25-3p	0	1	1
hsa-miR-122-3p	0	1	1
hsa-miR-769-3p	0	1	1
hsa-miR-638	0	1	1
hsa-miR-519c-5p	0	1	1
hsa-miR-892b	0	1	1
hsa-miR-17-5p	0	1	1
